# Epigenetic priming of embryonic lineages in the mammalian epiblast

**DOI:** 10.1101/2024.01.11.575188

**Authors:** Miquel Sendra, Katie McDole, Daniel Jimenez-Carretero, Juan de Dios Hourcade, Susana Temiño, Morena Raiola, Léo Guignard, Philipp J Keller, Fátima Sánchez-Cabo, Jorge N. Domínguez, Miguel Torres

## Abstract

Understanding the diversification of mammalian cell lineages is an essential to embryonic development, organ regeneration and tissue engineering. Shortly after implantation in the uterus, the pluripotent cells of the mammalian epiblast generate the three germ layers: ectoderm, mesoderm and endoderm^1^. Although clonal analyses suggest early specification of epiblast cells towards particular cell lineages^2–4^, single-cell transcriptomes do not identify lineage-specific markers in the epiblast^5–11^ and thus, the molecular regulation of such specification remains unknow. Here, we studied the epigenetic landscape of single epiblast cells, which revealed lineage priming towards endoderm, ectoderm or mesoderm. Unexpectedly, epiblast cells with mesodermal priming show a strong signature for the endothelial/endocardial fate, suggesting early specification of this lineage aside from other mesoderm. Through clonal analysis and live imaging, we show that endothelial precursors show early lineage divergence from the rest of mesodermal derivatives. In particular, cardiomyocytes and endocardial cells show limited lineage relationship, despite being temporally and spatially co-recruited during gastrulation. Furthermore, analysing the live tracks of single cells through unsupervised classification of cell migratory activity, we found early behavioral divergence of endothelial precursors shortly after the onset of mesoderm migration towards the cardiogenic area. These results provide a new model for the phenotypically silent specification of mammalian cell lineages in pluripotent cells of the epiblast and modify current knowledge on the sequence and timing of cardiovascular lineages diversification^1^^2,13^.
