## Supplementary data 5 for "Epigenetic priming of embryonic lineages in the mammalian epiblast"

### Sheet: CBF_Venus
Replicate	Area	Venus+	Venus-
1	CD31+	120	30
1	CD31-	2	461
2	CD31+	111	14
2	CD31-	1	425
3	CD31+	194	19
3	CD31-	2	684
4	CD31+	187	23
4	CD31-	1	571
5	CD31+	197	34
5	CD31-	0	641
6	CD31+	217	41
6	CD31-	0	796

### Sheet: Division_time
	cell_type	time_min	Embryo
0	Endothelial	550	KM1
1	Endothelial	445	KM1
2	Endothelial	405	KM1
3	Endothelial	540	KM1
4	Endothelial	495	KM1
5	Endothelial	550	KM1
6	Endothelial	415	KM1
7	Endothelial	500	KM1
8	Endothelial	415	KM1
9	Endothelial	450	KM1
10	Endothelial	485	KM1
11	Endothelial	515	KM1
12	Endothelial	415	KM1
13	Endothelial	445	KM1
14	Endothelial	320	KM1
15	Endothelial	520	KM1
16	Endothelial	430	KM1
17	Endothelial	465	KM1
18	Endothelial	415	KM1
19	Endothelial	375	KM1
22	Not Endothelial	470	KM1
23	Not Endothelial	430	KM1
24	Not Endothelial	490	KM1
25	Not Endothelial	455	KM1
26	Not Endothelial	445	KM1
27	Not Endothelial	425	KM1
28	Not Endothelial	485	KM1
29	Not Endothelial	420	KM1
32	Endothelial	605	KM1
35	Endothelial	535	KM1
36	Not Endothelial	535	KM1
37	Not Endothelial	515	KM1
38	Not Endothelial	555	KM1
39	Not Endothelial	465	KM1
40	Not Endothelial	455	KM1
41	Not Endothelial	530	KM1
42	Not Endothelial	540	KM1
43	Not Endothelial	605	KM1
44	Not Endothelial	560	KM1
45	Not Endothelial	595	KM1
46	Not Endothelial	635	KM1
47	Not Endothelial	485	KM1
48	Not Endothelial	470	KM1
49	Not Endothelial	420	KM1
50	Not Endothelial	445	KM1
51	Not Endothelial	655	KM1
52	Not Endothelial	395	KM1
54	Endothelial	470	KM1
56	Endothelial	525	KM1
57	Not Endothelial	425	KM1
58	Not Endothelial	620	KM1
59	Not Endothelial	440	KM1
61	Endothelial	480	KM1
62	Endothelial	445	KM1
65	Endothelial	450	KM1
66	Endothelial	500	KM1
69	Endothelial	420	KM1
70	Endothelial	405	KM1
72	Endothelial	440	KM1
73	Endothelial	415	KM1
74	Endothelial	460	KM1
76	Endothelial	450	KM1
77	Endothelial	400	KM1
78	Endothelial	485	KM1
79	Endothelial	440	KM1
80	Endothelial	425	KM1
81	Endothelial	420	KM1
82	Endothelial	560	KM1
84	Endothelial	535	KM1
0	Not Endothelial	420	MS2
1	Not Endothelial	420	MS2
2	Not Endothelial	400	MS2
3	Not Endothelial	380	MS2
4	Not Endothelial	460	MS2
5	Not Endothelial	480	MS2
6	Not Endothelial	460	MS2
7	Not Endothelial	480	MS2
8	Not Endothelial	380	MS2
9	Not Endothelial	360	MS2
10	Not Endothelial	440	MS2
11	Not Endothelial	440	MS2
14	Not Endothelial	380	MS2
15	Not Endothelial	380	MS2
18	Not Endothelial	380	MS2
19	Not Endothelial	480	MS2
23	Not Endothelial	580	MS2
24	Not Endothelial	680	MS2
26	Not Endothelial	380	MS2
28	Not Endothelial	400	MS2
32	Not Endothelial	360	MS2
33	Not Endothelial	420	MS2
37	Endothelial	440	MS2
38	Endothelial	440	MS2
43	Not Endothelial	400	MS2
44	Not Endothelial	360	MS2
45	Not Endothelial	380	MS2
46	Not Endothelial	380	MS2
47	Not Endothelial	320	MS2
49	Not Endothelial	380	MS2
50	Not Endothelial	400	MS2
51	Not Endothelial	380	MS2
52	Not Endothelial	380	MS2
55	Not Endothelial	500	MS2
56	Not Endothelial	340	MS2
57	Not Endothelial	420	MS2
58	Not Endothelial	320	MS2
59	Not Endothelial	560	MS2
61	Not Endothelial	480	MS2
62	Not Endothelial	400	MS2
63	Not Endothelial	380	MS2
64	Not Endothelial	400	MS2
65	Not Endothelial	360	MS2
66	Not Endothelial	380	MS2
67	Not Endothelial	380	MS2
68	Not Endothelial	400	MS2
69	Not Endothelial	400	MS2
71	Not Endothelial	380	MS2
72	Not Endothelial	500	MS2
74	Endothelial	440	MS2
75	Endothelial	420	MS2
76	Endothelial	500	MS2
77	Endothelial	420	MS2
78	Endothelial	440	MS2
80	Endothelial	400	MS2
86	Endothelial	420	MS2
87	Endothelial	420	MS2
93	Endothelial	400	MS2
94	Endothelial	440	MS2
96	Endothelial	500	MS2
97	Endothelial	380	MS2
100	Not Endothelial	660	MS2
101	Endothelial	520	MS2
102	Endothelial	520	MS2
103	Endothelial	420	MS2
104	Endothelial	480	MS2
105	Endothelial	420	MS2
106	Endothelial	400	MS2
109	Endothelial	620	MS2
110	Endothelial	420	MS2
111	Not Endothelial	640	MS2
112	Not Endothelial	660	MS2
113	Endothelial	400	MS2
115	Endothelial	480	MS2
119	Endothelial	520	MS2
122	Not Endothelial	460	MS2
123	Not Endothelial	620	MS2
7	Not Endothelial	370	MS1
8	Not Endothelial	390	MS1
9	Not Endothelial	490	MS1
10	Not Endothelial	380	MS1
28	Endothelial	360	MS1

### Sheet: Ratio_CM_EC
Embryo	Endocardium	Myocardium	ratio
1	123	456	3.70732
2	89	382	4.29213
3	137	538	3.92701
4	101	359	3.55446
5	152	556	3.65789
