## Supplementary data 4 for "Epigenetic priming of embryonic lineages in the mammalian epiblast"

### Sheet: Sheet1
cluster_ID	cluster_ID	embryo_ID	embryo_label	stage	region	experiment_ID	culture_time	reporter	num_cells	CM	EC	EmM	ExM
1	29	24	p8	PS			60	Tdtomato	55	13	27	15	0
2	27	23	p9	PS		27	60	GFP	51	13	21	17	0
3	26	23	p9	PS		27	60	TdtomatoGFP	55	12	29	14	0
4	23	20	placa A p5	PS	2	24	40	GFP	36	10	9	17	0
5	22	19	Placa A p4	PS	1	24	40	GFP	15	15	0	0	0
6	19	16	E5	PS	1	15	40	Tdtomato	26	9	5	12	0
7	28	24	p8	PS			60	GFP	40	18	0	22	0
8	18	15	E4	PS-ES	1	15	40	Tdtomato	25	6	8	11	0
9	15	13	E11	ES	2	12	40	GFP	7	3	0	4	0
10	13	11	E3	ES	1	12	40	Tdtomato	23	6	0	17	0
11	21	18	p22	ES	2	18	40	Tdtomato	24	9	0	0	0
12	9	8	E4	MS	2	6,7	24	GFP	5	3	0	2	0
13	25	22	p10	MS	1	26	40	GFP	35	8	0	7	20
14	16	14	E1	MS	1	15	40	GFP	16	12	0	4	0
15	5	5	p4e2	LS-0B	2	5	24	Tdtomato	4	4	0	0	0
16	12	10	E4	EB-LB	2	10	24	Tdtomato	4	0	4	0	0
17	2	2	p2e2	LB	1	5	24	Tdtomato	7	3	0	4	0
18	1	1	p2e1	LB	1	5	24	Tdtomato	11	0	11	0	0
19	24	21	p2	LS	1	26	40	Tdtomato	17	17	0	0	0
