## Supplementary data 3 for "Epigenetic priming of embryonic lineages in the mammalian epiblast"

### Sheet: Supplementary data 2 exclusive_
	cluster	motif	motif.name	observed	background	percent.observed	percent.background	fold.enrichment	pvalue	p.adjust
MA0527.1	C1	MA0527.1	ZBTB33	219	996	11.68	2.49	4.69076	2.26893e-85	5.78233e-84
MA0632.2	C1	MA0632.2	TCFL5	440	2348	23.4667	5.87	3.99773	7.20692e-150	4.3293e-148
MA0131.2	C1	MA0131.2	HINFP	270	1483	14.4	3.7075	3.88402	5.86137e-86	1.54044e-84
MA1650.1	C1	MA1650.1	ZBTB14	695	3962	37.0667	9.905	3.74222	4.69181e-234	7.89162e-232
MA0506.2	C1	MA0506.2	Nrf1	731	4357	38.9867	10.8925	3.57922	6.56924e-236	1.38118e-233
MA1099.2	C1	MA1099.2	HES1	314	1972	16.7467	4.93	3.39689	3.60285e-85	8.91175e-84
MA0748.2	C1	MA0748.2	YY2	349	2282	18.6133	5.705	3.26264	2.64507e-90	7.6707e-89
MA1475.1	C1	MA1475.1	CREB3L4.1	151	1109	8.05333	2.7725	2.90472	2.86004e-32	3.8795e-31
MA0028.2	C1	MA0028.2	ELK1	296	2210	15.7867	5.525	2.85732	1.99485e-62	3.99445e-61
MA0759.2	C1	MA0759.2	ELK3	312	2363	16.64	5.9075	2.81676	1.52915e-64	3.13663e-63
MA0765.3	C1	MA0765.3	ETV5	272	2068	14.5067	5.17	2.80593	1.6241e-55	3.17644e-54
MA0472.2	C1	MA0472.2	EGR2	408	3161	21.76	7.9025	2.75356	3.20013e-83	7.68945e-82
MA1684.1	C1	MA1684.1	Foxn1	706	5514	37.6533	13.785	2.73147	1.12155e-155	7.25554e-154
MA1971.1	C1	MA1971.1	ZBED2	101	802	5.38667	2.005	2.68662	2.07698e-19	1.94082e-18
MA0616.2	C1	MA0616.2	HES2	210	1690	11.2	4.225	2.65089	8.95854e-39	1.44887e-37
MA0604.1	C1	MA0604.1	Atf1	64	522	3.41333	1.305	2.61558	2.88347e-12	1.90945e-11
MA0470.2	C1	MA0470.2	E2F4	68	567	3.62667	1.4175	2.5585	1.69258e-12	1.13877e-11
MA0764.3	C1	MA0764.3	ETV4	304	2563	16.2133	6.4075	2.53037	1.7758e-52	3.31877e-51
MA0865.2	C1	MA0865.2	E2F8	163	1421	8.69333	3.5525	2.4471	3.34939e-26	3.85869e-25
MA0663.1	C1	MA0663.1	MLX	143	1277	7.62667	3.1925	2.38893	4.42225e-22	4.5915e-21
MA0156.3	C1	MA0156.3	FEV	281	2515	14.9867	6.2875	2.38357	2.74249e-43	4.61288e-42
MA1516.1	C1	MA1516.1	KLF3	784	7126	41.8133	17.815	2.34709	3.45369e-137	1.81534e-135
MA0024.3	C1	MA0024.3	E2F1	64	584	3.41333	1.46	2.3379	3.44987e-10	1.9737e-09
MA1140.2	C1	MA1140.2	JUNB	139	1270	7.41333	3.175	2.33491	1.37158e-20	1.37249e-19
MA0664.1	C1	MA0664.1	MLXIPL	137	1254	7.30667	3.135	2.33068	3.08962e-20	2.98664e-19
MA0469.3	C1	MA0469.3	E2F3	33	304	1.76	0.76	2.31579	7.458e-06	3.6047e-05
MA0526.4	C1	MA0526.4	USF2	173	1598	9.22667	3.995	2.30955	6.3502e-25	7.21692e-24
MA0831.3	C1	MA0831.3	TFE3	158	1466	8.42667	3.665	2.29923	1.28958e-22	1.39044e-21
MA0638.1	C1	MA0638.1	CREB3	127	1189	6.77333	2.9725	2.27867	4.88174e-18	4.14701e-17
MA1933.1	C1	MA1933.1	ELK1::SREBF2	229	2167	12.2133	5.4175	2.25442	1.98052e-31	2.64383e-30
MA1464.1	C1	MA1464.1	ARNT2	176	1686	9.38667	4.215	2.22697	1.39611e-23	1.54491e-22
MA0636.1	C1	MA0636.1	BHLHE41	127	1221	6.77333	3.0525	2.21895	4.01466e-17	3.31012e-16
MA0763.1	C1	MA0763.1	ETV3	236	2292	12.5867	5.73	2.19663	1.01173e-30	1.30902e-29
MA1143.1	C1	MA1143.1	FOSL1::JUND.1	103	1034	5.49333	2.585	2.12508	6.14611e-13	4.2718e-12
MA0603.1	C1	MA0603.1	Arntl	182	1855	9.70667	4.6375	2.09308	2.2258e-21	2.25529e-20
MA0834.1	C1	MA0834.1	ATF7	122	1256	6.50667	3.14	2.07219	2.57074e-14	1.86378e-13
MA0464.2	C1	MA0464.2	BHLHE40	128	1322	6.82667	3.305	2.06556	7.32719e-15	5.40541e-14
MA1951.1	C1	MA1951.1	FOS.1	137	1417	7.30667	3.5425	2.06257	8.81261e-16	6.73764e-15
MA0686.1	C1	MA0686.1	SPDEF	171	1778	9.12	4.445	2.05174	2.98082e-19	2.7548e-18
MA1517.1	C1	MA1517.1	KLF6	812	8449	43.3067	21.1225	2.05026	5.4485e-109	2.08281e-107
MA0649.1	C1	MA0649.1	HEY2	150	1562	8	3.905	2.04866	6.2521e-17	5.05578e-16
MA1127.1	C1	MA1127.1	FOSB::JUN	148	1547	7.89333	3.8675	2.04094	1.41083e-16	1.10888e-15
MA1474.1	C1	MA1474.1	CREB3L4	159	1696	8.48	4.24	2	6.0808e-17	4.965e-16
MA0608.1	C1	MA0608.1	Creb3l2	196	2097	10.4533	5.2425	1.99396	1.38718e-20	1.37249e-19
MA0823.1	C1	MA0823.1	HEY1	171	1835	9.12	4.5875	1.98801	6.57824e-18	5.5323e-17
MA1133.1	C1	MA1133.1	JUN::JUNB.1	143	1536	7.62667	3.84	1.98611	4.34823e-15	3.26506e-14
MA1139.1	C1	MA1139.1	FOSL2::JUNB.1	114	1226	6.08	3.065	1.98369	3.17843e-12	2.07214e-11
MA0259.1	C1	MA0259.1	ARNT::HIF1A	85	917	4.53333	2.2925	1.97746	2.21198e-09	1.21586e-08
MA0076.2	C1	MA0076.2	ELK4	414	4488	22.08	11.22	1.96791	1.85842e-43	3.18966e-42
MA1106.1	C1	MA1106.1	HIF1A	107	1160	5.70667	2.9	1.96782	2.41828e-11	1.52915e-10
MA0864.2	C1	MA0864.2	E2F2	51	553	2.72	1.3825	1.96745	3.99861e-06	1.96657e-05
MA0821.2	C1	MA0821.2	HES5	113	1227	6.02667	3.0675	1.96468	7.25696e-12	4.69469e-11
MA0840.1	C1	MA0840.1	Creb5	120	1312	6.4	3.28	1.95122	2.50196e-12	1.66996e-11
MA1136.1	C1	MA1136.1	FOSB::JUNB.1	115	1258	6.13333	3.145	1.95019	7.51638e-12	4.8254e-11
MA1931.1	C1	MA1931.1	ELK1::HOXA1	194	2127	10.3467	5.3175	1.94578	3.21319e-19	2.93727e-18
MA1583.1	C1	MA1583.1	ZFP57	132	1454	7.04	3.635	1.93673	3.27628e-13	2.31542e-12
MA1102.2	C1	MA1102.2	CTCFL	902	9978	48.1067	24.945	1.92851	2.15966e-109	8.64891e-108
MA0641.1	C1	MA0641.1	ELF4	303	3367	16.16	8.4175	1.91981	3.76271e-29	4.65358e-28
MA0615.1	C1	MA0615.1	Gmeb1	24	268	1.28	0.67	1.91045	0.00195871	0.00827778
MA0657.1	C1	MA0657.1	KLF13	368	4169	19.6267	10.4225	1.88311	4.0747e-34	6.01197e-33
MA0098.3	C1	MA0098.3	ETS1	245	2776	13.0667	6.94	1.8828	2.71592e-22	2.89125e-21
MA0871.2	C1	MA0871.2	TFEC	208	2357	11.0933	5.8925	1.88262	6.06615e-19	5.48563e-18
MA0749.1	C1	MA0749.1	ZBED1	26	296	1.38667	0.74	1.87387	0.00171647	0.00729066
MA1484.1	C1	MA1484.1	ETS2	257	2930	13.7067	7.325	1.87122	5.06214e-23	5.52891e-22
MA0475.2	C1	MA0475.2	FLI1	217	2508	11.5733	6.27	1.84583	9.34761e-19	8.36313e-18
MA0060.3	C1	MA0060.3	NFYA	309	3588	16.48	8.97	1.83724	1.67444e-26	1.95584e-25
MA0750.2	C1	MA0750.2	ZBTB7A	508	5907	27.0933	14.7675	1.83466	9.8032e-46	1.75415e-44
MA1483.2	C1	MA1483.2	ELF2	271	3200	14.4533	8	1.80667	4.25474e-22	4.47279e-21
MA1129.1	C1	MA1129.1	FOSL1::JUN.1	82	1003	4.37333	2.5075	1.7441	8.84147e-07	4.47932e-06
MA0828.2	C1	MA0828.2	SREBF2.1	93	1147	4.96	2.8675	1.72973	2.39378e-07	1.24269e-06
MA0711.1	C1	MA0711.1	OTX1	32	397	1.70667	0.9925	1.71956	0.0022187	0.00932962
MA0147.3	C1	MA0147.3	MYC	239	2969	12.7467	7.4225	1.7173	7.94717e-17	6.30525e-16
MA0844.1	C1	MA0844.1	XBP1	74	923	3.94667	2.3075	1.71036	5.92947e-06	2.88248e-05
MA0692.1	C1	MA0692.1	TFEB	188	2359	10.0267	5.8975	1.70016	5.7305e-13	4.01612e-12
MA1145.1	C1	MA1145.1	FOSL2::JUND.1	150	1888	8	4.72	1.69492	1.87875e-10	1.10492e-09
MA1131.1	C1	MA1131.1	FOSL2::JUN.1	151	1901	8.05333	4.7525	1.69455	1.65289e-10	9.78928e-10
MA0502.2	C1	MA0502.2	NFYB	352	4444	18.7733	11.11	1.68977	8.69895e-24	9.75442e-23
MA0605.2	C1	MA0605.2	ATF3	128	1617	6.82667	4.0425	1.68872	5.35857e-09	2.92634e-08
MA0656.1	C1	MA0656.1	JDP2.1	136	1722	7.25333	4.305	1.68486	2.01848e-09	1.1242e-08
MA1644.1	C1	MA1644.1	NFYC	287	3663	15.3067	9.1575	1.67149	1.39326e-18	1.22055e-17
MA0822.1	C1	MA0822.1	HES7	134	1718	7.14667	4.295	1.66395	5.74249e-09	3.11576e-08
MA1509.1	C1	MA1509.1	IRF6	46	592	2.45333	1.48	1.65766	0.000627246	0.00274747
MA1466.1	C1	MA1466.1	ATF6	102	1314	5.44	3.285	1.65601	4.90875e-07	2.53267e-06
MA1957.1	C1	MA1957.1	HOXB2::ELK1	163	2108	8.69333	5.27	1.64959	2.20614e-10	1.28845e-09
MA0760.1	C1	MA0760.1	ERF	214	2802	11.4133	7.005	1.62931	7.84016e-13	5.40457e-12
MA0600.2	C1	MA0600.2	RFX2	179	2354	9.54667	5.885	1.6222	1.01315e-10	6.04296e-10
MA1932.1	C1	MA1932.1	ELK1::HOXB13	124	1644	6.61333	4.11	1.60908	1.36746e-07	7.14308e-07
MA0004.1	C1	MA0004.1	Arnt	391	5238	20.8533	13.095	1.59247	8.09845e-22	8.30585e-21
MA0695.1	C1	MA0695.1	ZBTB7C	210	2816	11.2	7.04	1.59091	1.19831e-11	7.63472e-11
MA0694.1	C1	MA0694.1	ZBTB7B	198	2659	10.56	6.6475	1.58857	5.64137e-11	3.41323e-10
MA0006.1	C1	MA0006.1	Ahr::Arnt	508	6963	27.0933	17.4075	1.55642	6.50147e-27	7.70104e-26
MA0798.3	C1	MA0798.3	RFX3	191	2650	10.1867	6.625	1.53761	1.72701e-09	9.74773e-09
MA0510.2	C1	MA0510.2	RFX5	193	2692	10.2933	6.73	1.52947	2.12915e-09	1.17804e-08
MA0509.3	C1	MA0509.3	RFX1	172	2401	9.17333	6.0025	1.52825	1.8262e-08	9.84511e-08
MA0839.1	C1	MA0839.1	CREB3L1	125	1745	6.66667	4.3625	1.52818	1.76309e-06	8.82595e-06
MA1995.1	C1	MA1995.1	Npas4	55	776	2.93333	1.94	1.51203	0.00168931	0.00721171
MA0067.2	C1	MA0067.2	PAX2	72	1032	3.84	2.58	1.48837	0.000563365	0.00248058
MA0645.1	C1	MA0645.1	ETV6	291	4273	15.52	10.6825	1.45284	2.85186e-11	1.78986e-10
MA1126.1	C1	MA1126.1	FOS::JUN.1	117	1724	6.24	4.31	1.4478	4.13788e-05	0.000195503
MA1708.1	C1	MA1708.1	ETV7	312	4679	16.64	11.6975	1.42253	5.25608e-11	3.20316e-10
MA0620.3	C1	MA0620.3	MITF	111	1714	5.92	4.285	1.38156	0.000384118	0.00171831
MA0626.1	C1	MA0626.1	Npas2	152	2365	8.10667	5.9125	1.37111	4.89572e-05	0.000230017
MA1939.1	C1	MA1939.1	ERF::SREBF2	121	1883	6.45333	4.7075	1.37086	0.000288496	0.00130444
MA0646.1	C1	MA0646.1	GCM1	137	2154	7.30667	5.385	1.35686	0.000181373	0.000833524
MA1556.1	C1	MA1556.1	RXRG.1	178	2819	9.49333	7.0475	1.34705	2.92231e-05	0.000138851
MA1968.1	C1	MA1968.1	TFCP2	67	1076	3.57333	2.69	1.32838	0.0117166	0.0466998
MA1573.2	C1	MA1573.2	Thap11	290	4712	15.4667	11.78	1.31296	6.04987e-07	3.1024e-06
MA1587.1	C1	MA1587.1	ZNF135	489	8108	26.08	20.27	1.28663	2.89031e-10	1.6649e-09
MA0762.1	C1	MA0762.1	ETV2	175	2921	9.33333	7.3025	1.2781	0.000475038	0.00211379
MA0059.1	C1	MA0059.1	MAX::MYC	196	3301	10.4533	8.2525	1.26669	0.000343193	0.00154345
MA0819.2	C1	MA0819.2	CLOCK	113	1905	6.02667	4.7625	1.26544	0.00619783	0.0250595
MA0095.3	C1	MA0095.3	Yy1	270	4607	14.4	11.5175	1.25027	5.82311e-05	0.000272069
MA1716.1	C1	MA1716.1	ZNF76	372	6408	19.84	16.02	1.23845	3.95911e-06	1.95859e-05
MA1493.1	C1	MA1493.1	HES6	124	2141	6.61333	5.3525	1.23556	0.00891546	0.0358751
MA0139.1	C1	MA0139.1	CTCF	664	11885	35.4133	29.7125	1.19187	2.91337e-08	1.5606e-07
MA1929.1	C1	MA1929.1	CTCF.1	598	11289	31.8933	28.2225	1.13007	0.000190458	0.000870518
MA1715.1	C1	MA1715.1	ZNF707	436	8297	23.2533	20.7425	1.12105	0.00361125	0.0149609
MA0480.24	C2	MA0480.2	Foxo1	265	4775	29.0889	11.9375	2.43677	4.02923e-45	1.78346e-43
MA1103.24	C2	MA1103.2	FOXK2	273	4928	29.9671	12.32	2.43239	1.49107e-46	9.64606e-45
MA0042.24	C2	MA0042.2	FOXI1	278	5107	30.5159	12.7675	2.39012	4.51447e-46	2.10926e-44
MA0033.24	C2	MA0033.2	FOXL1	278	5107	30.5159	12.7675	2.39012	4.51447e-46	2.10926e-44
MA0848.14	C2	MA0848.1	FOXO4	278	5107	30.5159	12.7675	2.39012	4.51447e-46	2.10926e-44
MA0849.14	C2	MA0849.1	FOXO6	278	5107	30.5159	12.7675	2.39012	4.51447e-46	2.10926e-44
MA0850.14	C2	MA0850.1	FOXP3	278	5107	30.5159	12.7675	2.39012	4.51447e-46	2.10926e-44
MA0157.34	C2	MA0157.3	Foxo3	266	4997	29.1987	12.4925	2.3373	5.32343e-42	1.94652e-40
MA0031.14	C2	MA0031.1	FOXD1	135	2592	14.8189	6.48	2.28686	1.71192e-19	4.36281e-18
MA0613.14	C2	MA0613.1	FOXG1	135	2592	14.8189	6.48	2.28686	1.71192e-19	4.36281e-18
MA1683.14	C2	MA1683.1	FOXA3	281	5402	30.8452	13.505	2.28399	7.43839e-43	3.12784e-41
MA0047.34	C2	MA0047.3	FOXA2	278	5503	30.5159	13.7575	2.21813	5.86488e-40	2.05515e-38
MA0852.24	C2	MA0852.2	FOXK1	233	4927	25.5763	12.3175	2.07642	1.96257e-28	5.89472e-27
MA0593.14	C2	MA0593.1	FOXP2	279	6263	30.6257	15.6575	1.95598	1.73533e-30	5.40523e-29
MA1607.14	C2	MA1607.1	Foxl2	266	6117	29.1987	15.2925	1.90935	3.4408e-27	9.97832e-26
MA0847.34	C2	MA0847.3	FOXD2	346	8276	37.9802	20.69	1.83568	7.89676e-34	2.65647e-32
MA0614.14	C2	MA0614.1	Foxj2	141	3685	15.4775	9.2125	1.68005	6.71492e-10	1.34458e-08
MA0845.14	C2	MA0845.1	FOXB1	223	6110	24.4786	15.275	1.60253	1.65311e-13	3.65858e-12
MA1487.24	C2	MA1487.2	FOXE1	340	9612	37.3216	24.03	1.55313	9.8866e-20	2.68214e-18
MA0040.14	C2	MA0040.1	Foxq1	140	4140	15.3677	10.35	1.4848	1.2958e-06	1.81628e-05
MA0032.24	C2	MA0032.2	FOXC1	225	6656	24.6981	16.64	1.48426	2.31774e-10	4.87305e-09
MA0499.24	C2	MA0499.2	MYOD1	206	6428	22.6125	16.07	1.40713	1.23773e-07	1.96402e-06
MA1489.14	C2	MA1489.1	FOXN3	194	6063	21.2953	15.1575	1.40493	3.66827e-07	5.71299e-06
MA0846.14	C2	MA0846.1	FOXC2	301	9449	33.0406	23.6225	1.39869	4.37409e-11	9.43233e-10
MA0851.14	C2	MA0851.1	Foxj3	262	8459	28.7596	21.1475	1.35995	2.48662e-08	4.44946e-07
MA1955.14	C2	MA1955.1	FOXO1::ELK3	185	6083	20.3074	15.2075	1.33535	1.78802e-05	0.000208851
MA0648.14	C2	MA0648.1	GSC	88	2911	9.65971	7.2775	1.32734	0.00419262	0.0246573
MA1956.14	C2	MA1956.1	FOXO1::FLI1	187	6241	20.5269	15.6025	1.31562	3.78631e-05	0.000393122
MA1950.14	C2	MA1950.1	FLI1::FOXI1	213	7272	23.3809	18.18	1.28608	3.861e-05	0.000395988
MA1632.14	C2	MA1632.1	ATF2	101	3515	11.0867	8.7875	1.26165	0.00930963	0.0486298
MA1935.14	C2	MA1935.1	ERF::FOXI1	183	6631	20.0878	16.5775	1.21175	0.00275468	0.0175507
MA1953.14	C2	MA1953.1	FOXO1::ELF1	201	7414	22.0637	18.535	1.19038	0.00369716	0.0225313
MA0041.24	C2	MA0041.2	FOXD3	299	11308	32.8211	28.27	1.16099	0.00130783	0.00932107
MA0598.34	C2	MA0598.3	EHF	242	9189	26.5642	22.9725	1.15635	0.00567448	0.0326866
MA1524.21	C3	MA1524.2	Msgn1	1785	5314	35.1932	13.285	2.64909	0	0
MA0766.21	C3	MA0766.2	GATA5	883	3264	17.4093	8.16	2.13349	4.9401e-119	2.76975e-117
MA0036.31	C3	MA0036.3	GATA2	1012	3948	19.9527	9.87	2.02155	1.22308e-121	7.34721e-120
MA0482.21	C3	MA0482.2	GATA4	1056	4347	20.8202	10.8675	1.91582	5.23084e-111	2.58773e-109
MA0607.21	C3	MA0607.2	BHLHA15	273	1129	5.38249	2.8225	1.90699	6.51353e-27	8.55919e-26
MA0037.41	C3	MA0037.4	Gata3	1002	4200	19.7555	10.5	1.88148	1.47001e-99	6.50671e-98
MA1497.11	C3	MA1497.1	HOXA6	416	1818	8.20189	4.545	1.8046	7.04116e-35	1.40991e-33
MA1104.21	C3	MA1104.2	GATA6	919	4018	18.1191	10.045	1.80379	4.88239e-80	1.78526e-78
MA1970.11	C3	MA1970.1	TRPS1	965	4228	19.026	10.57	1.8	5.60581e-84	2.24499e-82
MA0678.11	C3	MA0678.1	OLIG2	271	1216	5.34306	3.04	1.75759	3.20599e-21	2.83615e-20
MA0875.11	C3	MA0875.1	BARX1	266	1215	5.24448	3.0375	1.72658	9.53032e-20	7.35321e-19
MA0669.11	C3	MA0669.1	NEUROG2	351	1620	6.92035	4.05	1.70873	6.2307e-25	7.2778e-24
MA0718.11	C3	MA0718.1	RAX	450	2080	8.87224	5.2	1.7062	1.02847e-31	1.72989e-30
MA0826.11	C3	MA0826.1	OLIG1	254	1180	5.00789	2.95	1.69759	6.22207e-18	4.25428e-17
MA0461.21	C3	MA0461.2	Atoh1	295	1388	5.81625	3.47	1.67615	8.09267e-20	6.36069e-19
MA0818.21	C3	MA0818.2	BHLHE22.1	228	1081	4.49527	2.7025	1.66337	3.3595e-15	1.94851e-14
MA0709.11	C3	MA0709.1	Msx3	358	1702	7.05836	4.255	1.65884	4.74032e-23	4.86172e-22
MA0876.11	C3	MA0876.1	BSX	358	1702	7.05836	4.255	1.65884	4.74032e-23	4.86172e-22
MA0623.21	C3	MA0623.2	NEUROG1	271	1293	5.34306	3.2325	1.65292	1.80469e-17	1.22399e-16
MA0885.21	C3	MA0885.2	Dlx2	448	2165	8.83281	5.4125	1.63193	3.79737e-27	5.06919e-26
MA0817.11	C3	MA0817.1	BHLHE23	274	1347	5.40221	3.3675	1.60422	6.25608e-16	3.89731e-15
MA0882.11	C3	MA0882.1	DLX6	241	1198	4.75158	2.995	1.5865	1.2895e-13	6.73585e-13
MA1476.21	C3	MA1476.2	Dlx5	434	2159	8.55678	5.3975	1.58532	1.11879e-23	1.20629e-22
MA1468.11	C3	MA1468.1	ATOH7	487	2428	9.60174	6.07	1.58183	2.51978e-26	3.142e-25
MA0140.21	C3	MA0140.2	GATA1::TAL1	692	3523	13.6435	8.8075	1.54908	9.02959e-35	1.76602e-33
MA0853.11	C3	MA0853.1	Alx4	406	2070	8.00473	5.175	1.54681	3.40386e-20	2.72633e-19
MA0827.11	C3	MA0827.1	OLIG3	288	1470	5.67823	3.675	1.5451	1.53874e-14	8.68508e-14
MA0724.11	C3	MA0724.1	VENTX	187	974	3.68691	2.435	1.51413	3.4345e-09	1.36892e-08
MA0793.11	C3	MA0793.1	POU6F2	583	3040	11.4945	7.6	1.51243	2.14063e-26	2.72768e-25
MA0700.21	C3	MA0700.2	LHX2	456	2388	8.99054	5.97	1.50595	2.71655e-20	2.21807e-19
MA1496.11	C3	MA1496.1	HOXA4	265	1412	5.22476	3.53	1.4801	2.22382e-11	1.04482e-10
MA0881.11	C3	MA0881.1	Dlx4	189	1012	3.72634	2.53	1.47286	2.43259e-08	9.47132e-08
MA0668.21	C3	MA0668.2	Neurod2.1	1319	7224	26.0055	18.06	1.43995	9.23443e-52	2.67798e-50
MA1608.11	C3	MA1608.1	Isl1	429	2354	8.4582	5.885	1.43725	1.38417e-15	8.25593e-15
MA0630.11	C3	MA0630.1	SHOX	434	2384	8.55678	5.96	1.4357	1.11379e-15	6.69067e-15
MA0654.11	C3	MA0654.1	ISX	434	2384	8.55678	5.96	1.4357	1.11379e-15	6.69067e-15
MA0716.11	C3	MA0716.1	PRRX1	434	2384	8.55678	5.96	1.4357	1.11379e-15	6.69067e-15
MA0717.11	C3	MA0717.1	RAX2	434	2384	8.55678	5.96	1.4357	1.11379e-15	6.69067e-15
MA0720.11	C3	MA0720.1	Shox2	434	2384	8.55678	5.96	1.4357	1.11379e-15	6.69067e-15
MA1109.11	C3	MA1109.1	NEUROD1	1300	7144	25.6309	17.86	1.4351	4.9225e-50	1.37994e-48
MA1467.21	C3	MA1467.2	Atoh1.1	1275	7008	25.138	17.52	1.43482	7.73035e-49	2.09717e-47
MA0704.11	C3	MA0704.1	Lhx4	407	2252	8.02445	5.63	1.4253	2.89461e-14	1.56049e-13
MA0721.11	C3	MA0721.1	UNCX	407	2252	8.02445	5.63	1.4253	2.89461e-14	1.56049e-13
MA0713.11	C3	MA0713.1	PHOX2A	469	2596	9.24685	6.49	1.42478	2.71779e-16	1.74478e-15
MA1642.11	C3	MA1642.1	NEUROG2.1	1265	7035	24.9409	17.5875	1.4181	1.24096e-45	2.98184e-44
MA0662.11	C3	MA0662.1	MIXL1	491	2733	9.6806	6.8325	1.41685	1.40818e-16	9.18048e-16
MA0874.11	C3	MA0874.1	Arx	333	1854	6.56546	4.635	1.4165	1.59304e-11	7.61221e-11
MA0618.11	C3	MA0618.1	LBX1	551	3081	10.8636	7.7025	1.41039	3.83621e-18	2.66633e-17
MA0879.21	C3	MA0879.2	DLX1	316	1780	6.23028	4.45	1.40006	2.06297e-10	8.94306e-10
MA0091.11	C3	MA0091.1	TAL1::TCF3	783	4452	15.4377	11.13	1.38703	8.29619e-24	9.18039e-23
MA1638.11	C3	MA1638.1	HAND2	1045	5950	20.6033	14.875	1.3851	2.44899e-32	4.38213e-31
MA0666.21	C3	MA0666.2	MSX1	322	1850	6.34858	4.625	1.37267	1.28597e-09	5.24999e-09
MA0708.21	C3	MA0708.2	MSX2	322	1850	6.34858	4.625	1.37267	1.28597e-09	5.24999e-09
MA0702.21	C3	MA0702.2	LMX1A	325	1870	6.40773	4.675	1.37064	1.26544e-09	5.21683e-09
MA1572.11	C3	MA1572.1	TGIF2LY	440	2550	8.67508	6.375	1.3608	3.54248e-12	1.74224e-11
MA0880.11	C3	MA0880.1	Dlx3	282	1641	5.55994	4.1025	1.35526	4.7016e-08	1.74958e-07
MA0119.11	C3	MA0119.1	NFIC::TLX1	705	4130	13.8998	10.325	1.34623	4.10303e-18	2.8284e-17
MA1643.11	C3	MA1643.1	NFIB	888	5287	17.5079	13.2175	1.3246	6.51797e-21	5.59348e-20
MA0642.21	C3	MA0642.2	EN2	242	1450	4.77129	3.625	1.31622	3.96493e-06	1.3338e-05
MA1571.11	C3	MA1571.1	TGIF2LX	461	2765	9.08912	6.9125	1.31488	1.7017e-10	7.49282e-10
MA0703.21	C3	MA0703.2	LMX1B	494	2967	9.73975	7.4175	1.31308	4.31932e-11	2.01808e-10
MA1528.11	C3	MA1528.1	NFIX.1	647	3887	12.7563	9.7175	1.31272	2.59326e-14	1.42545e-13
MA1546.11	C3	MA1546.1	PAX3.1	179	1080	3.52918	2.7	1.3071	9.97811e-05	0.000307384
MA0797.11	C3	MA0797.1	TGIF2	631	3816	12.4409	9.54	1.30407	2.08814e-13	1.08403e-12
MA0035.41	C3	MA0035.4	GATA1	463	2805	9.12855	7.0125	1.30175	6.30943e-10	2.65312e-09
MA0914.11	C3	MA0914.1	ISL2	251	1537	4.94874	3.8425	1.2879	1.30833e-05	4.29807e-05
MA0715.11	C3	MA0715.1	PROP1	438	2683	8.63565	6.7075	1.28746	7.83454e-09	3.0789e-08
MA0124.21	C3	MA0124.2	Nkx3-1	424	2612	8.35962	6.53	1.28019	2.73733e-08	1.06087e-07
MA0884.21	C3	MA0884.2	DUXA	216	1331	4.25868	3.3275	1.27984	7.50246e-05	0.000235432
MA1527.11	C3	MA1527.1	NFIC.1	706	4368	13.9196	10.92	1.27468	6.83549e-13	3.4423e-12
MA1549.11	C3	MA1549.1	POU6F1.1	514	3181	10.1341	7.9525	1.27432	1.52487e-09	6.19524e-09
MA0775.11	C3	MA0775.1	MEIS3	600	3725	11.8297	9.3125	1.2703	8.95406e-11	4.09259e-10
MA0707.21	C3	MA0707.2	MNX1	222	1391	4.37697	3.4775	1.25865	0.000163661	0.000491566
MA0896.11	C3	MA0896.1	Hmx1	417	2620	8.22161	6.55	1.25521	3.34084e-07	1.18052e-06
MA1618.11	C3	MA1618.1	Ptf1a	979	6188	19.3021	15.47	1.24771	2.0601e-15	1.2201e-14
MA1652.11	C3	MA1652.1	ZKSCAN5	1872	11879	36.9085	29.6975	1.24282	1.81824e-32	3.39809e-31
MA0737.11	C3	MA0737.1	GLIS3	536	3419	10.5678	8.5475	1.23636	4.78064e-08	1.77115e-07
MA0670.11	C3	MA0670.1	NFIA	511	3273	10.0749	8.1825	1.23128	1.71564e-07	6.16605e-07
MA1568.11	C3	MA1568.1	TCF21	368	2384	7.25552	5.96	1.21737	2.71114e-05	8.70256e-05
MA1116.11	C3	MA1116.1	RBPJ	1310	8569	25.8281	21.4225	1.20565	5.70229e-16	3.57882e-15
MA1123.21	C3	MA1123.2	TWIST1	878	5748	17.3107	14.37	1.20464	2.32196e-10	1.00142e-09
MA1146.11	C3	MA1146.1	NR1H4::RXRA	358	2352	7.05836	5.88	1.2004	0.000107858	0.000328655
MA0029.11	C3	MA0029.1	Mecom	636	4189	12.5394	10.4725	1.19737	2.74351e-07	9.73542e-07
MA0468.11	C3	MA0468.1	DUX4	415	2751	8.18218	6.8775	1.1897	6.77966e-05	0.000213547
MA1593.11	C3	MA1593.1	ZNF317	1053	7017	20.761	17.5425	1.18347	1.38081e-10	6.20995e-10
MA1539.11	C3	MA1539.1	NR2F6	355	2372	6.99921	5.93	1.18031	0.000404788	0.00118204
MA1581.11	C3	MA1581.1	ZBTB6	970	6484	19.1246	16.21	1.1798	1.86002e-09	7.52054e-09
MA0504.11	C3	MA0504.1	NR2C2	1237	8305	24.3888	20.7625	1.17466	1.16668e-11	5.60672e-11
MA1600.11	C3	MA1600.1	ZNF684	885	5959	17.4487	14.8975	1.17125	4.5914e-08	1.71616e-07
MA1552.11	C3	MA1552.1	RARB	276	1859	5.44164	4.6475	1.17087	0.00266234	0.00708554
MA1112.21	C3	MA1112.2	NR4A1	785	5297	15.4771	13.2425	1.16875	4.50505e-07	1.5656e-06
MA1948.11	C3	MA1948.1	ETV5::HOXA2	308	2082	6.07256	5.205	1.16668	0.00193115	0.00525599
MA0897.11	C3	MA0897.1	Hmx2	485	3289	9.5623	8.2225	1.16294	0.000145601	0.000438889
MA1531.11	C3	MA1531.1	NR1D1	540	3677	10.6467	9.1925	1.15819	9.07614e-05	0.000280626
MA1656.11	C3	MA1656.1	ZNF449	926	6333	18.2571	15.8325	1.15314	3.4914e-07	1.22856e-06
MA1998.11	C3	MA1998.1	Prdm14	513	3544	10.1144	8.86	1.14157	0.000507654	0.00146714
MA0842.21	C3	MA0842.2	NRL	429	2983	8.4582	7.4575	1.13419	0.00230435	0.00623139
MA1964.11	C3	MA1964.1	SMAD2	892	6203	17.5868	15.5075	1.13408	8.66101e-06	2.87902e-05
MA0677.11	C3	MA0677.1	Nr2f6	847	5903	16.6995	14.7575	1.1316	2.1099e-05	6.87763e-05
MA0698.11	C3	MA0698.1	ZBTB18	1006	7029	19.8344	17.5725	1.12872	4.25746e-06	1.4265e-05
MA0159.11	C3	MA0159.1	RARA::RXRA	697	4878	13.7421	12.195	1.12686	0.000206058	0.000614522
MA1728.11	C3	MA1728.1	ZNF549	1219	8547	24.0339	21.3675	1.12479	5.25112e-07	1.81736e-06
MA1537.11	C3	MA1537.1	NR2F1.1	822	5764	16.2066	14.41	1.12468	6.4764e-05	0.000204761
MA0898.11	C3	MA0898.1	Hmx3	486	3416	9.58202	8.54	1.12202	0.0027312	0.00724587
MA0640.21	C3	MA0640.2	ELF3	1422	10015	28.0363	25.0375	1.11977	9.73685e-08	3.52961e-07
MA1535.11	C3	MA1535.1	NR2C1	506	3564	9.97634	8.91	1.11968	0.00263009	0.00702466
MA1550.11	C3	MA1550.1	PPARD	758	5347	14.9448	13.3675	1.11799	0.000262898	0.000778511
MA0136.31	C3	MA0136.3	Elf5	1598	11304	31.5063	28.26	1.11487	2.82989e-08	1.08673e-07
MA0065.21	C3	MA0065.2	Pparg::Rxra	1369	9704	26.9913	24.26	1.11259	8.28546e-07	2.84411e-06
MA0672.11	C3	MA0672.1	NKX2-3	442	3137	8.71451	7.8425	1.11119	0.00783624	0.0202156
MA1731.11	C3	MA1731.1	ZNF768	1694	12047	33.3991	30.1175	1.10896	3.48422e-08	1.31541e-07
MA0017.21	C3	MA0017.2	NR2F1	770	5509	15.1814	13.7725	1.1023	0.00109945	0.00306592
MA0018.41	C3	MA0018.4	CREB1	516	3692	10.1735	9.23	1.10222	0.00748645	0.0193726
MA0492.11	C3	MA0492.1	JUND	423	3027	8.33991	7.5675	1.10207	0.0147946	0.0368115
MA1714.11	C3	MA1714.1	ZNF675	865	6192	17.0544	15.48	1.10171	0.000551191	0.00158209
MA0160.21	C3	MA0160.2	NR4A2	613	4409	12.086	11.0225	1.09648	0.00555385	0.0145507
MA0090.31	C3	MA0090.3	TEAD1	756	5451	14.9054	13.6275	1.09377	0.00263112	0.00702466
MA0512.21	C3	MA0512.2	Rxra	744	5374	14.6688	13.435	1.09183	0.00336054	0.0088596
MA0488.11	C3	MA0488.1	JUN	470	3398	9.26656	8.495	1.09083	0.0194895	0.0476472
MA1994.11	C3	MA1994.1	Nkx2-1	504	3647	9.93691	9.1175	1.08987	0.0167885	0.0414052
MA1720.11	C3	MA1720.1	ZNF85	510	3696	10.0552	9.24	1.08823	0.0177811	0.0437249
MA1979.11	C3	MA1979.1	ZNF416	817	5926	16.108	14.815	1.08728	0.0031711	0.00838647
MA0856.11	C3	MA0856.1	RXRG	733	5336	14.4519	13.34	1.08335	0.00713293	0.0185148
MA0056.21	C3	MA0056.2	MZF1	703	5118	13.8604	12.795	1.08327	0.00844335	0.021649
MA1936.11	C3	MA1936.1	ERF::FOXO1	983	7178	19.3809	17.945	1.08002	0.00246736	0.00662956
MA0258.21	C3	MA0258.2	ESR2	820	5995	16.1672	14.9875	1.07871	0.0065824	0.0171387
MA0081.21	C3	MA0081.2	SPIB	1721	12643	33.9314	31.6075	1.07352	8.02184e-05	0.000249865
MA0734.31	C3	MA0734.3	Gli2	873	6444	17.2121	16.11	1.06841	0.0122014	0.0308149
MA1990.11	C3	MA1990.1	Gli1	868	6441	17.1136	16.1025	1.06279	0.019462	0.0476472
MA1710.11	C3	MA1710.1	ZNF257	1880	13989	37.0662	34.9725	1.05987	0.000451602	0.00130965
MA0080.61	C3	MA0080.6	Spi1	1941	14744	38.2689	36.86	1.03822	0.0136768	0.0342327
MA0077.13	C4	MA0077.1	SOX9	214	3866	32.2775	9.665	3.33963	2.02561e-59	1.70354e-56
MA0628.13	C4	MA0628.1	POU6F1	97	2079	14.6305	5.1975	2.8149	3.40007e-20	2.04247e-18
MA1562.13	C4	MA1562.1	SOX14	122	2827	18.4012	7.0675	2.60364	1.44096e-22	1.21185e-20
MA0868.23	C4	MA0868.2	SOX8	184	4706	27.7526	11.765	2.35892	1.34822e-29	2.2677e-27
MA0078.23	C4	MA0078.2	Sox17	206	6096	31.0709	15.24	2.03877	3.75103e-25	4.5066e-23
MA0514.23	C4	MA0514.2	Sox3	148	4473	22.3228	11.1825	1.99622	1.13969e-16	3.58075e-15
MA1120.13	C4	MA1120.1	SOX13	156	4783	23.5294	11.9575	1.96775	4.6701e-17	1.57102e-15
MA1152.13	C4	MA1152.1	SOX15	299	9507	45.098	23.7675	1.89747	6.35068e-34	1.78031e-31
MA1962.13	C4	MA1962.1	POU2F1::SOX2	223	7093	33.635	17.7325	1.8968	2.39777e-23	2.24059e-21
MA0122.33	C4	MA0122.3	Nkx3-2	117	3791	17.6471	9.4775	1.862	3.4991e-11	5.55235e-10
MA0785.13	C4	MA0785.1	POU2F1	172	5584	25.9427	13.96	1.85836	1.63096e-16	4.8987e-15
MA0142.13	C4	MA0142.1	Pou5f1::Sox2	256	8333	38.6124	20.8325	1.85347	4.21212e-26	5.90398e-24
MA0084.13	C4	MA0084.1	SRY	110	3777	16.5913	9.4425	1.75708	4.06116e-09	5.59908e-08
MA0087.23	C4	MA0087.2	Sox5	139	4950	20.9653	12.375	1.69417	2.46437e-10	3.70095e-09
MA0019.13	C4	MA0019.1	Ddit3::Cebpa	62	2435	9.35143	6.0875	1.53617	0.000568391	0.00412083
MA0899.13	C4	MA0899.1	HOXA10	137	5445	20.6637	13.6125	1.51799	3.0615e-07	3.73148e-06
MA0789.13	C4	MA0789.1	POU3F4	123	4923	18.552	12.3075	1.50738	2.06554e-06	2.37961e-05
MA1647.23	C4	MA1647.2	Prdm4	120	4808	18.0995	12.02	1.50579	2.98672e-06	3.26211e-05
MA0108.23	C4	MA0108.2	TBP	75	3051	11.3122	7.6275	1.48308	0.000420977	0.00318956
MA0787.13	C4	MA0787.1	POU3F2	149	6110	22.4736	15.275	1.47127	5.18039e-07	6.13621e-06
MA1105.23	C4	MA1105.2	GRHL2	113	4654	17.0437	11.635	1.46487	2.09804e-05	0.000210053
MA0520.13	C4	MA0520.1	Stat6	148	6105	22.3228	15.2625	1.46259	8.10629e-07	9.46859e-06
MA0786.13	C4	MA0786.1	POU3F1	168	6941	25.3394	17.3525	1.46027	1.1802e-07	1.50386e-06
MA0627.23	C4	MA0627.2	POU2F3	163	6768	24.5852	16.92	1.45303	2.72243e-07	3.36701e-06
MA0507.23	C4	MA0507.2	POU2F2	148	6215	22.3228	15.5375	1.4367	2.25144e-06	2.55874e-05
MA0143.43	C4	MA0143.4	SOX2	107	4534	16.1388	11.335	1.4238	0.000111937	0.000932067
MA0836.23	C4	MA0836.2	CEBPD	60	2546	9.04977	6.365	1.4218	0.00405563	0.02504
MA1541.13	C4	MA1541.1	NR6A1	121	5148	18.2504	12.87	1.41806	4.33949e-05	0.000410058
MA0137.33	C4	MA0137.3	STAT1	134	5708	20.2112	14.27	1.41634	1.60034e-05	0.000164132
MA0784.23	C4	MA0784.2	POU1F1	141	6114	21.267	15.285	1.39136	2.21325e-05	0.000217061
MA0792.13	C4	MA0792.1	POU5F1B	123	5336	18.552	13.34	1.39071	8.64998e-05	0.000749962
MA0683.13	C4	MA0683.1	POU4F2	114	4970	17.1946	12.425	1.38387	0.000200703	0.00163875
MA0883.13	C4	MA0883.1	Dmbx1	61	2705	9.2006	6.7625	1.36053	0.00938366	0.0487139
MA1124.13	C4	MA1124.1	ZNF24	116	5197	17.4962	12.9925	1.34664	0.000499152	0.00368786
MA2002.13	C4	MA2002.1	Zfp335	132	5964	19.9095	14.91	1.33531	0.000268976	0.0021141
MA0145.23	C4	MA0145.2	Tfcp2l1	112	5063	16.8929	12.6575	1.33462	0.000871995	0.00611123
MA0913.23	C4	MA0913.2	HOXD9	82	3711	12.368	9.2775	1.33312	0.00464034	0.0278752
MA0602.13	C4	MA0602.1	Arid5a	73	3310	11.0106	8.275	1.33058	0.00777995	0.0427643
MA1473.13	C4	MA1473.1	CDX4	77	3524	11.6139	8.81	1.31826	0.0078617	0.0429331
MA1639.13	C4	MA1639.1	MEIS1.1	78	3582	11.7647	8.955	1.31376	0.00810728	0.0434282
MA1117.13	C4	MA1117.1	RELB	79	3633	11.9155	9.0825	1.31192	0.00798386	0.0433189
MA0788.13	C4	MA0788.1	POU3F3	128	5912	19.3062	14.78	1.30624	0.000814619	0.00585551
MA0681.23	C4	MA0681.2	PHOX2B	156	7351	23.5294	18.3775	1.28034	0.000471437	0.00353998
MA0791.13	C4	MA0791.1	POU4F3	117	5517	17.6471	13.7925	1.27947	0.00287002	0.0181167
MA0135.13	C4	MA0135.1	Lhx3	96	4536	14.4796	11.34	1.27686	0.00740714	0.0412543
MA0790.13	C4	MA0790.1	POU4F1	121	5736	18.2504	14.34	1.27269	0.00288661	0.0181167
MA0901.23	C4	MA0901.2	HOXB13	180	8543	27.1493	21.3575	1.27118	0.000209801	0.00169657
MA1624.13	C4	MA1624.1	Stat5a	124	5894	18.7029	14.735	1.26928	0.00278817	0.017764
MA1649.13	C4	MA1649.1	ZBTB12	142	6984	21.4178	17.46	1.22668	0.00471064	0.0279178
MA1115.13	C4	MA1115.1	POU5F1	139	6924	20.9653	17.31	1.21117	0.00804067	0.0433475
MA1725.13	C4	MA1725.1	ZNF189	164	8209	24.736	20.5225	1.20531	0.00453126	0.0274158
