## Supplementary data 2 for "Epigenetic priming of embryonic lineages in the mammalian epiblast"

### Sheet: Clones
	CM	EC	EmM	EmEt	ExM	ExEt	End	old_cluster_ID_unsorted	aimed_stage	embryo_ID	time_since_injection	recombination_delay	estimated_recombination_stage_divisions	bilateral	total
1	4	0	9	0	7	4	18	19	E5.75	19	59.5	20.3615	6.41923	NO	42
2	34	23	18	2	0	0	0	16	E5.75	16	62	15.8657	6.49774	YES	77
3	8	0	12	2	22	9	0	18	E5.75	18	59.5	20.0899	6.50791	YES	53
4	16	0	13	0	5	0	0	47	E6.25	46	42.5	5.8003	6.52085	YES	34
5	13	0	24	0	0	0	0	64	E5.75	64	48	10.3244	6.53018	NO	37
6	28	0	13	0	0	0	0	4	E6.25	4	46.5	7.63958	6.53082	0	41
7	0	3	32	6	0	0	0	12	E5.75	12	63.5	24.6396	6.53082	YES	41
8	18	2	13	17	0	21	0	14	E5.75	14	61.5	16.302	6.53675	YES	71
9	19	0	16	0	0	0	0	51	E6.25	49	42.1667	5.1324	6.55691	YES	35
10	32	11	14	0	0	0	0	36	E6.25	36	50.3333	7.67021	6.58237	0	57
11	15	0	12	0	9	0	0	52	E6.25	50	42.1667	4.80727	6.59336	YES	36
12	6	16	33	0	0	0	0	15	E5.75	15	61	18.7491	6.59955	NO	55
13	29	24	10	0	0	0	0	21	E5.75	21	62	18.1818	6.60424	0	63
14	7	19	8	0	0	0	0	8	E6.25	8	48.5	11.8003	6.62085	NO	34
15	26	4	17	21	0	0	0	17	E5.75	17	62	17.3003	6.63751	YES	68
16	33	16	15	2	0	0	0	20	E5.75	20	61.6667	17.3115	6.65187	0	66
17	31	20	14	0	0	0	0	28	E6.25	28	61.6667	17.4877	6.65921	0	65
18	26	14	0	4	0	0	0	1	E6.25	1	51	11.3245	6.67686	0	44
19	10	8	29	12	0	0	0	45	E6.25	44	52	8.93886	6.70579	YES	59
20	23	13	18	5	0	0	0	41	E6.25	40	53.25	10.1889	6.70579	NO	59
21	23	15	12	0	0	0	0	25	E6.25	25	51.5	10.3492	6.71538	0	50
22	27	24	4	0	0	0	0	27	E6.25	27	61.6667	19.4158	6.73955	0	55
23	15	7	11	14	0	0	0	38	E6.25	38	50.3333	9.89662	6.74514	0	47
24	28	0	0	4	0	0	0	7	E6.25	7	47.5	11.5	6.75	?	32
25	19	21	0	0	0	0	0	24	E6.25	24	51.5	12.9246	6.75269	0	40
26	4	4	23	0	0	0	0	3	E6.25	3	48	12.3664	6.76527	0	31
27	18	19	14	0	0	0	0	33	E6.25	33	51.5	10.1206	6.77586	0	51
28	0	2	44	2	0	0	0	46	E6.25	45	52	11.3203	6.80501	NO	48
29	12	19	10	5	0	0	0	44	E6.25	43	46.6667	6.47817	6.82548	NO	46
30	32	0	12	0	0	0	0	11	E5.75	11	56	16.3245	6.84686	?	44
31	38	0	0	0	0	0	0	23	E6.25	23	52.5	14.5166	6.84736	NO	38
32	16	22	0	0	0	0	0	31	E6.25	31	51.5	13.5166	6.84736	0	38
33	12	0	13	0	0	0	0	54	E5.75	52	40.8333	7.68248	6.86871	NO	25
34	0	7	16	12	0	0	0	39	E6.25	39	53.25	16.2157	6.88691	NO	35
35	0	18	0	0	0	0	0	5	E6.25	5	46.5	17.1406	6.92669	0	18
36	31	0	6	0	0	0	0	30	E6.25	30	52.5	14.8244	6.93018	0	37
37	8	0	20	9	0	0	0	40	E6.25	40	53.25	15.5744	6.93018	NO	37
38	21	0	16	0	0	0	0	6	E6.25	6	47.5	9.82437	6.93018	NO	37
39	16	6	14	0	0	0	0	42	E6.25	41	49.3333	11.9739	6.94336	NO	36
40	28	0	0	0	0	0	0	2	E6.25	2	46.5	12.0412	6.99422	0	28
41	22	0	0	0	0	0	0	9	E6.25	9	48.5	16.8245	7.01019	NO	22
42	0	6	2	17	0	0	0	37	E6.25	37	50.3333	17.1825	7.04871	0	25
43	27	0	0	0	0	0	0	13	E5.75	13	58	23.9609	7.0817	NO	27
44	26	0	0	0	0	0	0	10	E6.25	10	48.5	14.8965	7.09985	NO	26
45	0	27	0	0	0	0	0	29	E6.25	29	62.1667	28.1276	7.1517	0	27
46	0	17	0	0	0	0	0	22	E5.75	22	62	33.3003	7.16418	0	17

### Sheet: Jaccard
	CM	EC	EmM	EmEt	ExM	ExEt
0	1	0.456522	0.717391	0.326087	0.23913	0.217391
1	0.456522	1	0.608696	0.608696	0.304348	0.369565
2	0.717391	0.608696	1	0.521739	0.347826	0.326087
3	0.326087	0.608696	0.521739	1	0.608696	0.673913
4	0.23913	0.304348	0.347826	0.608696	1	0.934783
5	0.217391	0.369565	0.326087	0.673913	0.934783	1

### Sheet: Embryos
	embryo_ID	litter_ID	stage(somite_pairs)	num_clusters	num_cardiac_clusters
1	1	1	6	3	1
2	2	17	11	1	1
3	3	18	5	2	1
4	4	19	4	3	1
5	5	19	4	2	1
6	6	21	9	2	1
7	7	21	5	1	1
8	8	22	4	2	1
9	9	23	6	2	1
10	10	24	8	1	1
11	11	32	9	1	1
12	12	34	4	2	1
13	13	36	9	3	1
14	14	37	7	2	1
15	15	39	10	2	1
16	16	42	7	2	1
17	17	42	8	3	1
18	18	44	4	1	1
19	19	44	2	2	1
20	20	48	9	2	1
21	21	50	11	1	1
22	22	51	10	3	1
23	23	56	11	4	1
24	24	60	10	3	1
25	25	60	11	4	1
26	26	60	12	2	1
27	27	48	12	4	1
28	28	48	12	3	1
29	29	49	13	3	1
30	30	56	12	4	1
31	31	60	11	2	1
32	32	60	12	2	1
33	33	60	12	3	1
34	34	61	8	1	1
35	35	61	9	2	1
36	36	64	10	4	1
37	37	64	11	3	1
38	38	64	11	4	1
39	39	66	11	3	1
40	40	66	12	4	2
41	41	67	9	1	1
42	42	68	3	1	0
43	43	68	8	3	1
44	44	69	9	2	1
45	45	69	8	3	1
46	46	71	2	2	1
47	47	72	1	2	1
48	48	72	3	1	1
49	49	73	3	2	1
50	50	73	4	1	1
51	51
52	52	76	5	1	0
53	53	77	2	1	0
54	54	77	2	1	0
55	55	78	0	1	1
56	56	78	1	1	0
57	57	79	-1	1	1
58	58	79	-1	1	1
59	59	79	2	1	0
60	60	79	2	1	1
61	61	80	1	1	0
62	62	80	2	1	1
63	63	80	3	2	1
64	64	81	3	1	1
65	65	81	2	3	0

### Sheet: Litters
	litter_ID	mother_ID	plug_date	injection_datetime	dissection_datetime	mother_weight(g)	tamoxifen(mg/ml)	corn_oil_vol(ul)	total_embryos	with_clusters	with_cardiac_clusters	with_bicolor_heart	State
1	1	AXK497	2019-07-04	2019-07-10 08:00:00	2019-07-12 11:00:00	38	0.675	100	7	5	1	0	approved
2	2	AXK500	2019-07-10	2019-07-16 10:00:00	2019-07-18 09:00:00	35	0.675	100	6	0	0	0	discarded
3	3	AXK450	2019-08-06	2019-08-12 09:00:00	2019-07-18 10:00:00	42	0.675	120	8	4	0	0	discarded
4	4	AXK472	2019-08-21	2019-07-27 11:00:00	2019-07-18 10:00:00	33	0.675	100	4	4	0	0	discarded
5	5	AXK511	2019-09-10	2019-09-16 08:00:00	2019-10-18 09:30:00	30	0.675	100	0			0	discarded
6	6	AXK546	2019-09-25	2019-10-01 08:00:00	2019-10-03 09:00:00	33	0.675	100	6	0	0	0	discarded
7	7	AXK547	2019-09-26	2019-10-02 08:00:00	2019-10-04 09:00:00	28	0.675	100	8	0	0	0	discarded
8	8	AXK569	2019-10-01	2019-10-07 09:00:00	2020-10-09 09:00:00	34	0.675	110	5	3	0	0	discarded
9	9	AXK561	2019-10-03	2019-10-10 08:30:00	2019-10-11 11:00:00	31	0.675	100	9	5	0	0	discarded
10	10	AXK560	2019-10-04	2019-10-10 08:30:00	2019-10-12 10:00:00	30	0.675	100	8	6	2	0	discarded
11	11	AXK540	2019-10-08	2019-10-14 10:30:00	2019-10-16 09:00:00	39	0.675	130	9	5	1	0	discarded
12	12	AXK538	2019-10-10	2019-10-14 11:00:00	2019-10-18 09:00:00	27	0.675	90	0	0	0	0	discarded
13	13	AXK539	2019-10-10	2019-10-14 11:00:00	2019-10-18 09:00:00	29	0.675	100	0	0	0	0	discarded
14	14	AXO723	2019-10-30	2019-11-05 08:00:00	2019-10-07 09:00:00	30	0.675	110	6	6	5	3	discarded
15	15	AXK510	2019-10-30	2019-11-05 08:00:00	2019-11-07 09:30:00	38	0.675	130	8	8	4	2	discarded
16	16	AXO721	2019-10-31	2019-11-06 08:00:00	2019-11-08 08:30:00	31	0.675	100	7	7	3	2	discarded
17	17	AXK581	2019-11-27	2019-12-03 11:00:00	2019-12-05 09:30:00	29	0.675	90	9	6	1	0	approved
18	18	AXO735	2019-11-29	2019-12-05 08:30:00	2019-12-07 08:30:00	37	0.675	120	7	4	1	0	approved
19	19	AXK591	2019-12-11	2019-12-17 10:00:00	2019-12-19 08:30:00	29	0.675	90	10	8	2	0	approved
20	20	AXK595	2019-12-11	2019-12-17 08:00:00	2019-12-19 09:00:00	27	0.675	90	8	5	0	0	discarded
21	21	AXK596	2019-12-12	2019-12-18 09:30:00	2019-12-20 09:00:00	33	0.675	90	6	6	2	0	approved
22	22	AXK603	2019-12-12	2019-12-18 07:30:00	2019-12-20 08:00:00	47	0.675	140	8	7	1	0	approved
23	23	AXK617	2020-01-17	2020-01-23 09:00:00	2020-01-25 09:30:00	27	0.675	80	5	2	1	0	approved
24	24	AXK616	2020-01-17	2020-01-23 09:00:00	2020-01-25 09:30:00	27	0.675	80	8	7	1	0	approved
25	25	AXO743	2020-01-18	2020-01-23 18:00:00	2020-01-26 08:00:00	32	0.675	100	8	0	0	0	discarded
26	26	AXO745	2020-01-18	2020-01-23 18:00:00	2020-01-26 09:00:00	31	0.675	100	6	0	0	0	discarded
27	27	AXO742	2020-01-18	2020-01-23 18:30:00	2020-01-26 09:00:00	37	0.675	110	9	0	0	0	discarded
28	28	AXK594	2020-01-19	2020-01-24 18:30:00	2020-01-27 09:30:00	32	0.675	80	8	2	0	0	approved
29	29	AXK614	2020-01-19	2020-01-24 18:30:00	2020-01-27 10:00:00	32	0.675	80	5	4	0	0	discarded
30	30	AXK568	2020-01-19	2020-01-24 18:30:00	2020-01-27 10:30:00	31	0.675	80	9	8	0	0	discarded
31	31	AXK631	2020-01-28	2020-02-03	2020-02-05 12:00:00	31	1.5	100	10	10	7	2	discarded
32	32	AXK635	2020-01-28	2020-02-03	2020-02-05 08:00:00	29	0.675	130	5	3	1	0	approved
33	33	AXK636	2020-01-30	2020-02-04 18:30:00	2020-02-07 10:00:00	30	0.675	130	7	6	0	0	discarded
34	34	AXK619	2020-01-30	2020-02-04 18:30:00	2020-02-07 10:00:00	35	0.675	130	6	6	1	0	approved
35	35	AXK634	2020-01-30	2020-02-04 18:30:00	2020-02-07 11:00:00	32	0.675	130	0	0	0	0	discarded
36	36	AXK754	2020-02-03	2020-02-08 23:30:00	2020-02-11 09:30:00	35	0.675	100	7	7	2	0	approved
37	37	AXK633	2020-06-02	2020-06-07 19:30:00	2020-06-10 09:00:00	42	1	120	8	8	0	0	discarded
38	38	AXO746	2020-06-02	2020-06-07 19:30:00	2020-06-10 09:00:00	38	1	100	10	5	0	0	discarded
39	39	AXK616	2020-06-02	2020-06-07 20:00:00	2020-06-10 09:00:00	49	1	140	11	4	0	0	approved
40	40	AXK632	2020-06-04	2020-06-09 19:00:00	2020-06-12 09:00:00	45	1	130	7	2	0	0	discarded
41	41	AXK643	2020-06-10	2020-06-15 19:00:00	2020-06-18 10:00:00	48	1	140	8	3	0	0	discarded
42	42	AXK655	2020-06-11	2020-06-16 19:00:00	2020-06-19 09:00:00	38	1	120	10	9	2	0	approved
43	43	AXK644	2020-06-12	2020-06-17 23:30:00	2020-06-20 11:00:00	42	1	140	11	11	7	3	discarded
44	44	AXK654	2020-06-12	2020-06-17 23:30:00	2020-06-20 11:00:00	37	1	120	10	3	2	0	approved
45	45	AXK641	2020-06-13	2020-06-18 19:00:00	2020-06-21 14:00:00	47	1	150	8	2	0	0	discarded
46	46	AXK618	2020-07-14	2020-07-20	2020-06-22 12:00:00	40	1	170	4	3	1	0	approved
47	47	AXO729	2020-07-15	2020-07-20 18:00:00	2020-06-23 14:00:00	43	1	150	9	3	2	0	approved
48	48	AXO695	2020-08-29	2020-09-03 18:50:00	2020-09-06 08:30:00	25	1	90	9	6	2	0	approved
49	49	AXK690	2020-09-04	2020-09-04 18:50:00	2020-09-07 09:00:00	32	1	90	11	8	2	0	approved
50	50	AXK696	2020-09-04	2020-09-04 19:00:00	2020-09-07 09:00:00	26	1	90	6	6	4	0	approved
51	51	AXO755	2020-09-04	2020-09-04 19:00:00	2020-09-07 09:00:00	30	1	90	7	4	1	0	approved
52	52	AXK723	2020-09-14	2020-09-14 11:00:00	2020-09-16 11:00:00	23							discarded
53	53	AXK715	2020-09-15	2020-09-15 07:00:00	2020-09-17 09:00:00								discarded
54	54	AXK713	2020-09-16	2020-09-23 07:30:00	2020-09-25 12:00:00	28	1	90	7	7	1	1	discarded
55	55	AXK714	2020-09-16	2020-09-23 07:30:00	2020-09-25 12:00:00	26	1	80	10	10	1	2	discarded
56	56	AXK722	2020-09-16	2020-09-23 07:30:00	2020-09-25 12:00:00	25	1	80	6	6	1	0	approved
57	57	AXO767	2020-10-02	2020-10-08 08:30:11	2020-10-10 11:00:00	43.3	0.675	80	9	0	0	0	discarded
58	58	AXO765	2020-10-04	2020-10-10 11:30:11	2020-10-12 12:00:00	48	0.675	80	9	0	0	0	discarded
59	59	AXO766	2020-10-07	2020-10-13 08:30:11	2020-10-15 10:00:00	43	1	150	0	0	0	0	discarded
60	60	AXK729	2020-10-21	2020-10-27 08:30:00	2020-10-29 12:00:00	35	0.675	80	10	7	1	0	approved
61	61	AXK745	2020-10-29	2020-11-04 07:30:00	2020-11-06 03:30:00	27	0.675	80	9	7	1	0	approved
62	62	AXK747	2020-10-29	2020-11-04 07:30:00	2020-11-06 03:00:00	22	0.675	80	7	4	0	0	discarded
63	63	AXK748	2020-10-29	2020-11-04 07:30:00	2020-11-06 03:30:00	24	0.675	80	7	1	0	0	discarded
64	64	AXK759	2020-11-06	2020-11-12 07:00:00	2020-11-14 09:20:00	37	0.675	90	8	4	3	0	approved
65	65	AXK760	2020-11-06	2020-11-12 07:00:00	2020-11-14 11:30:00	29.5	0.675	90	10	0	0	0	discarded
66	66	AXK752	2020-11-06	2020-11-12 07:00:00	2020-11-14 12:15:00	26.2	0.675	90	10	4	2	0	approved
67	67	AXK786	2020-11-17	2020-11-23 08:20:00	2020-11-25 09:40:00	21.25	0.675	90	6	3	2	0	approved
68	68	AXK750	2020-11-17	2020-11-23 08:20:00	2020-11-25 07:00:00	26.6	0.675	90	8	2	1	0	approved
69	69	AXK756	2020-11-17	2020-11-23 08:30:00	2020-11-25 12:30:00	28.9	0.675	90	6	4	2	0	approved
70	70	AXK785	2020-11-18	2020-11-24 07:00:00	2020-11-26 11:30:00	25	0.675	90	3	1	0	0	discarded
71	71	AXK783	2020-11-18	2020-11-24 07:00:00	2020-11-26 01:30:00	28	0.675	90	9	2	1	0	approved
72	72	AXK784	2020-11-18	2020-11-24 07:00:00	2020-11-26 02:00:00	26	0.675	90	12	2	1	0	discarded
73	73	AXK778	2020-11-19	2020-11-25 07:20:00	2020-11-27 01:30:00	26	0.675	90	10	5	1	0	approved
74	74	AXK711	2020-11-21	2020-11-27 08:20:00	2020-11-29 10:50:00	29.25	0.675	90	9	9	6	2	discarded
75	75	AXK738	2020-11-21	2020-11-27 08:20:00	2020-11-29 10:50:00	27.88	0.675	90	9	2	0	0	discarded
76	76	AXK865	2020-12-02	2020-12-08 07:40:00	2020-12-10 00:30:00	29	0.675	90	7	3	0	0	approved
77	77	AXK886	2020-11-19	2021-11-24 20:00:00	2021-11-26 20:00:00	28	1	90	7	3	0	0	approved
78	78	AXK886	2020-11-19	2021-11-24 20:00:00	2021-11-26 20:00:00	28	1	90	5	1	0	0	approved
79	79	AXK885	2020-11-19	2021-11-24 20:00:00	2021-11-26 20:00:00	27.5	1	90	7	4	2	0	approved
80	80	AXK884	2020-11-19	2021-11-24 20:00:00	2021-11-26 20:00:00	29	1	90	6	2	4	0	approved
81	81	AXK883	2020-11-19	2021-11-24 20:00:00	2021-11-26 20:00:00	28	1	90	8	3	2	0	approved
